# Predicting neutron radiation exposure characteristics from an *in vitro* human skin model using RNA-seq

**DOI:** 10.64898/2026.01.29.702673

**Authors:** Myles W. Gardner, Danielle S. LeSassier, Joshua C. Gil, Jesse C. Werth, Madeleine N. Pont, Guy Garty, Elizabeth A. Scheuermann, Helen C. Turner, Patrick J. Cocola, Charles Grice, Vivi-ana M. June, Catie A. Vaccaro, Brooke E. Tashner, F. Curtis Hewitt

## Abstract

Accurate assessment of low-dose neutron radiation exposure remains a central challenge in biodosimetry, particularly for applications requiring non-invasive sample types such as skin. Here, we characterized the transcriptional response of a three-dimensional *in vitro* human skin model (EpiDermFT) to neutron irradiation at doses up to 0.75 Gy, measured from pre-exposure through a 14-day post-exposure period. RNA sequencing revealed greater than 800 significantly altered genes, including upregulation of *FOS, FOSB, CDKN1A, MDM2*, and *GADD45A*, and downregulation of *NRG1, H3C11*, and *CENPX*. Gene ontology enrichment indicated activation of DNA damage checkpoint signaling, cell cycle arrest, and stress-response pathways, alongside suppression of nucleosome assembly and DNA replication processes. Machine learning models trained on transcriptomic features exhibited strong predictive performance across biodosimetric endpoints. Classification models accurately distinguished irradiated from sham samples (AUC > 0.99), and regression models achieved high accuracy for estimating both absorbed dose (R^2^ = 0.97) and days post-exposure (R^2^ = 0.99). The latter, while highly predictive, may partially reflect transcriptional shifts associated with progressive degradation of the *in vitro* tissue model over time. Collectively, these findings demonstrate that RNA-based molecular signatures from human skin tissue provide a robust framework for quantitative estimation of neutron radiation exposure and temporal response dynamics.
