## Supplemental Table S3 for "Predicting neutron radiation exposure characteristics from an *in vitro* human skin model using RNA-seq"

ONTOLOGY	ID	Description	GeneRatio	BgRatio	RichFactor	FoldEnrichment	zScore	pvalue	p.adjust	qvalue	geneID	Count	regulated
GO:0030282	BP	GO:0030282; bone mineralization	8/140	117/15860	0.068376068	7.746031746	6.91151429	9.16E-06	0.019485985	0.018950063	FGFR2/FGFR3/PTHLH/SRGN/AXIN2/FAM20C/RFLNB/ISG15	8	Down Regulated
GO:0090329	BP	GO:0090329; regulation of DNA-templated DNA replication	5/140	48/15860	0.104166667	11.80059524	7.072135177	6.30E-05	0.033752135	0.032823852	TIMELESS/CHTF18/TICRR/MCM7/CDT1	5	Down Regulated
GO:0006261	BP	GO:0006261; DNA-templated DNA replication	8/140	159/15860	0.050314465	5.699910153	5.620825563	8.34E-05	0.033752135	0.032823852	TIMELESS/CHTF18/TICRR/TONSL/MCM7/CDT1/CENPX/POLE	8	Down Regulated
GO:0031214	BP	GO:0031214; biomineral tissue development	8/140	163/15860	0.049079755	5.560035057	5.52241832	9.92E-05	0.033752135	0.032823852	FGFR2/FGFR3/PTHLH/SRGN/AXIN2/FAM20C/RFLNB/ISG15	8	Down Regulated
GO:0045071	BP	GO:0045071; negative regulation of viral genome replication	5/140	53/15860	0.094339623	10.68733154	6.666425313	0.000101854	0.033752135	0.032823852	BST2/RSAD2/APOBEC3B/IFITM1/ISG15	5	Down Regulated
GO:0034728	BP	GO:0034728; nucleosome organization	7/140	122/15860	0.057377049	6.5	5.754975524	0.000103418	0.033752135	0.032823852	SMARCB1/H1-4/H4C16/DNAJC9/H2BC15/H3C11/H4C9	7	Down Regulated
GO:0065004	BP	GO:0065004; protein-DNA complex assembly	9/140	212/15860	0.04245283	4.809299191	5.269376652	0.000111027	0.033752135	0.032823852	SMARCB1/CDT1/H1-4/CENPX/H4C16/DNAJC9/H2BC15/H3C11/H4C9	9	Down Regulated
GO:0006260	BP	GO:0006260; DNA replication	10/140	276/15860	0.036231884	4.104554865	4.910096835	0.000170276	0.040811878	0.03968943	RNASEH2A/RPA3/TIMELESS/CHTF18/TICRR/TONSL/MCM7/CDT1/CENPX/POLE	10	Down Regulated
GO:0002063	BP	GO:0002063; chondrocyte development	4/140	32/15860	0.125	14.16071429	7.032618775	0.000172607	0.040811878	0.03968943	PTHLH/CHSY1/AXIN2/RFLNB	4	Down Regulated
GO:0001503	BP	GO:0001503; ossification	12/140	397/15860	0.0302267	3.424253329	4.616385014	0.000209186	0.042478665	0.041310376	TNC/FGFR2/FGFR3/PTHLH/SRGN/KREMEN2/CHSY1/AXIN2/FAM20C/RFLNB/IFITM1/ISG15	12	Down Regulated
GO:0030279	BP	GO:0030279; negative regulation of ossification	4/140	34/15860	0.117647059	13.32773109	6.790670795	0.00021958	0.042478665	0.041310376	SRGN/KREMEN2/CHSY1/RFLNB	4	Down Regulated
GO:0030174	BP	GO:0030174; regulation of DNA-templated DNA replication initiation	3/140	15/15860	0.2	22.65714286	7.919108907	0.000283399	0.04929088	0.047935235	TICRR/MCM7/CDT1	3	Down Regulated
GO:0006334	BP	GO:0006334; nucleosome assembly	6/140	103/15860	0.058252427	6.599167822	5.379983901	0.000301119	0.04929088	0.047935235	H1-4/H4C16/DNAJC9/H2BC15/H3C11/H4C9	6	Down Regulated
GO:0000786	CC	GO:0000786; nucleosome	8/152	110/16667	0.072727273	7.974641148	7.040857903	7.43E-06	0.00187935	0.001782783	H2BC5/H1-4/H4C16/H2BC19P/H2BC15/H3C11/H4C9/H2AC16	8	Down Regulated
GO:0030527	MF	GO:0030527; structural constituent of chromatin	8/146	79/16310	0.101265823	11.31264089	8.732256315	5.19E-07	0.000192514	0.000186806	H2BC5/H1-4/H4C16/H2BC19P/H2BC15/H3C11/H4C9/H2AC16	8	Down Regulated
GO:0031571	BP	GO:0031571; mitotic G1 DNA damage checkpoint signaling	4/112	29/15860	0.137931034	19.5320197	8.423678549	4.88E-05	0.037374417	0.035118179	CDKN1A/MDM2/TRIAP1/RPS27L	4	Up Regulated
GO:0044819	BP	GO:0044819; mitotic G1/S transition checkpoint signaling	4/112	29/15860	0.137931034	19.5320197	8.423678549	4.88E-05	0.037374417	0.035118179	CDKN1A/MDM2/TRIAP1/RPS27L	4	Up Regulated
GO:0097305	BP	GO:0097305; response to alcohol	9/112	242/15860	0.037190083	5.266381346	5.640126613	5.42E-05	0.037374417	0.035118179	RGS2/CDKN1A/FOSB/KLF2/MDM2/CLDN1/TP53INP1/SCN11A/FOS	9	Up Regulated
