## Supplemental Table S4 for "Predicting neutron radiation exposure characteristics from an *in vitro* human skin model using RNA-seq"

feature	ID	exposure	dose	days
CCNG1	ENSG00000113328	TRUE	TRUE	FALSE
EGR1	ENSG00000120738	TRUE	TRUE	FALSE
CDKN1A	ENSG00000124762	TRUE	TRUE	FALSE
MDM2	ENSG00000135679	TRUE	TRUE	FALSE
FOS	ENSG00000170345	TRUE	TRUE	FALSE
EMILIN3	ENSG00000183798	TRUE	FALSE	TRUE
MUC1	ENSG00000185499	TRUE	TRUE	TRUE
DUSP1	ENSG00000120129	TRUE	TRUE	FALSE
FOSB	ENSG00000125740	TRUE	TRUE	FALSE
NFKBIZ	ENSG00000144802	TRUE	TRUE	FALSE
TP53INP1	ENSG00000164938	TRUE	TRUE	FALSE
TRIAP1	ENSG00000170855	TRUE	TRUE	FALSE
JUN	ENSG00000177606	TRUE	TRUE	FALSE
RPS27L	ENSG00000185088	TRUE	TRUE	FALSE
APOB	ENSG00000084674	TRUE	TRUE	FALSE
TRIM22	ENSG00000132274	TRUE	TRUE	FALSE
FLOT2	ENSG00000132589	TRUE	TRUE	FALSE
RHOB	ENSG00000143878	TRUE	TRUE	FALSE
IER2	ENSG00000160888	TRUE	TRUE	FALSE
H1-4	ENSG00000168298	TRUE	TRUE	FALSE
PRKX	ENSG00000183943	TRUE	TRUE	FALSE
COL14A1	ENSG00000187955	TRUE	TRUE	FALSE
VAMP3	ENSG00000049245	TRUE	FALSE	FALSE
SDK2	ENSG00000069188	TRUE	FALSE	FALSE
C5orf22	ENSG00000082213	TRUE	FALSE	FALSE
DENND10	ENSG00000119979	TRUE	FALSE	FALSE
ZCCHC14	ENSG00000140948	TRUE	FALSE	FALSE
NRG1	ENSG00000157168	TRUE	FALSE	FALSE
DNAI3	ENSG00000162643	TRUE	FALSE	FALSE
PPP4R2	ENSG00000163605	TRUE	FALSE	FALSE
COL8A2	ENSG00000171812	TRUE	FALSE	FALSE
SMARCC1	ENSG00000173473	TRUE	FALSE	FALSE
LSM1	ENSG00000175324	TRUE	FALSE	FALSE
TMEM229B	ENSG00000198133	TRUE	FALSE	FALSE
ZNF688	ENSG00000229809	TRUE	FALSE	FALSE
NA	ENSG00000289517	TRUE	FALSE	FALSE
GABARAPL2	ENSG00000034713	TRUE	TRUE	FALSE
TNC	ENSG00000041982	TRUE	TRUE	FALSE
LTBP1	ENSG00000049323	TRUE	TRUE	FALSE
ELN	ENSG00000049540	TRUE	TRUE	FALSE
KLF6	ENSG00000067082	TRUE	TRUE	FALSE
FGFR3	ENSG00000068078	TRUE	TRUE	FALSE
DYNLL1	ENSG00000088986	TRUE	TRUE	FALSE
CMTM6	ENSG00000091317	TRUE	TRUE	FALSE
GSKIP	ENSG00000100744	TRUE	TRUE	FALSE
RBM3	ENSG00000102317	TRUE	TRUE	FALSE
CYP3A5	ENSG00000106258	TRUE	TRUE	FALSE
CA9	ENSG00000107159	TRUE	TRUE	FALSE
NSD2	ENSG00000109685	TRUE	TRUE	FALSE
PPP2CA	ENSG00000113575	TRUE	TRUE	FALSE
DHCR24	ENSG00000116133	TRUE	TRUE	FALSE
STX12	ENSG00000117758	TRUE	TRUE	FALSE
HSDL2	ENSG00000119471	TRUE	TRUE	FALSE
TNFRSF10B	ENSG00000120889	TRUE	TRUE	FALSE
TUBA1B	ENSG00000123416	TRUE	TRUE	FALSE
C22orf23	ENSG00000128346	TRUE	TRUE	FALSE
HELZ2	ENSG00000130589	TRUE	TRUE	FALSE
ACLY	ENSG00000131473	TRUE	TRUE	FALSE
CHSY1	ENSG00000131873	TRUE	TRUE	FALSE
SORT1	ENSG00000134243	TRUE	TRUE	FALSE
SLC31A2	ENSG00000136867	TRUE	TRUE	FALSE
GNAL	ENSG00000141404	TRUE	TRUE	FALSE
SLC16A3	ENSG00000141526	TRUE	TRUE	FALSE
GRAMD2B	ENSG00000155324	TRUE	TRUE	FALSE
NBL1	ENSG00000158747	TRUE	TRUE	FALSE
BTG2	ENSG00000159388	TRUE	TRUE	FALSE
SPATA18	ENSG00000163071	TRUE	TRUE	FALSE
CLDN1	ENSG00000163347	TRUE	TRUE	FALSE
CCNL1	ENSG00000163660	TRUE	TRUE	FALSE
AQP3	ENSG00000165272	TRUE	TRUE	FALSE
ARL5B	ENSG00000165997	TRUE	TRUE	FALSE
DENND2B	ENSG00000166444	TRUE	TRUE	FALSE
ZNF91	ENSG00000167232	TRUE	TRUE	FALSE
INPP5D	ENSG00000168918	TRUE	TRUE	FALSE
SLC30A1	ENSG00000170385	TRUE	TRUE	FALSE
JUNB	ENSG00000171223	TRUE	TRUE	FALSE
SNTB1	ENSG00000172164	TRUE	TRUE	FALSE
MRGPRF	ENSG00000172935	TRUE	TRUE	FALSE
RHOD	ENSG00000173156	TRUE	TRUE	FALSE
CALML3	ENSG00000178363	TRUE	TRUE	FALSE
HIGD1A	ENSG00000181061	TRUE	TRUE	FALSE
HEPHL1	ENSG00000181333	TRUE	TRUE	FALSE
IFITM1	ENSG00000185885	TRUE	TRUE	FALSE
KRT5	ENSG00000186081	TRUE	TRUE	FALSE
TAF13	ENSG00000197780	TRUE	TRUE	FALSE
SOWAHC	ENSG00000198142	TRUE	TRUE	FALSE
SELENOT	ENSG00000198843	TRUE	TRUE	FALSE
ABCF1	ENSG00000204574	TRUE	TRUE	FALSE
ANKRD36BP1	ENSG00000214262	TRUE	TRUE	FALSE
RPTN	ENSG00000215853	TRUE	TRUE	FALSE
TRIM16	ENSG00000221926	TRUE	TRUE	FALSE
GTF2IP4	ENSG00000233369	TRUE	TRUE	FALSE
NA	ENSG00000272772	TRUE	TRUE	FALSE
SMIM10L2A	ENSG00000178947	FALSE	TRUE	TRUE
CACNA2D2	ENSG00000007402	FALSE	TRUE	FALSE
LSG1	ENSG00000041802	FALSE	TRUE	FALSE
BICRA	ENSG00000063169	FALSE	TRUE	FALSE
CLTCL1	ENSG00000070371	FALSE	TRUE	FALSE
CHAT	ENSG00000070748	FALSE	TRUE	FALSE
SESN1	ENSG00000080546	FALSE	TRUE	FALSE
PCBP4	ENSG00000090097	FALSE	TRUE	FALSE
SCD	ENSG00000099194	FALSE	TRUE	FALSE
UQCC1	ENSG00000101019	FALSE	TRUE	FALSE
CA2	ENSG00000104267	FALSE	TRUE	FALSE
FAM32A	ENSG00000105058	FALSE	TRUE	FALSE
CPVL	ENSG00000106066	FALSE	TRUE	FALSE
TNFAIP1	ENSG00000109079	FALSE	TRUE	FALSE
NEIL3	ENSG00000109674	FALSE	TRUE	FALSE
ASCC3	ENSG00000112249	FALSE	TRUE	FALSE
SLC39A7	ENSG00000112473	FALSE	TRUE	FALSE
CUL9	ENSG00000112659	FALSE	TRUE	FALSE
VAMP4	ENSG00000117533	FALSE	TRUE	FALSE
JUND	ENSG00000130522	FALSE	TRUE	FALSE
PUM1	ENSG00000134644	FALSE	TRUE	FALSE
FCHSD2	ENSG00000137478	FALSE	TRUE	FALSE
LLPH	ENSG00000139233	FALSE	TRUE	FALSE
MED9	ENSG00000141026	FALSE	TRUE	FALSE
C1orf56	ENSG00000143443	FALSE	TRUE	FALSE
PLEKHA6	ENSG00000143850	FALSE	TRUE	FALSE
SON	ENSG00000159140	FALSE	TRUE	FALSE
FDXR	ENSG00000161513	FALSE	TRUE	FALSE
LSM12	ENSG00000161654	FALSE	TRUE	FALSE
GBP2	ENSG00000162645	FALSE	TRUE	FALSE
MTHFD2L	ENSG00000163738	FALSE	TRUE	FALSE
INTS6L	ENSG00000165359	FALSE	TRUE	FALSE
DDX19A	ENSG00000168872	FALSE	TRUE	FALSE
POLH	ENSG00000170734	FALSE	TRUE	FALSE
PPM1D	ENSG00000170836	FALSE	TRUE	FALSE
KBTBD2	ENSG00000170852	FALSE	TRUE	FALSE
DHX36	ENSG00000174953	FALSE	TRUE	FALSE
FZD8	ENSG00000177283	FALSE	TRUE	FALSE
PIDD1	ENSG00000177595	FALSE	TRUE	FALSE
AEN	ENSG00000181026	FALSE	TRUE	FALSE
ZNF708	ENSG00000182141	FALSE	TRUE	FALSE
ZNF623	ENSG00000183309	FALSE	TRUE	FALSE
THNSL1	ENSG00000185875	FALSE	TRUE	FALSE
PTCH1	ENSG00000185920	FALSE	TRUE	FALSE
ZKSCAN4	ENSG00000187626	FALSE	TRUE	FALSE
COL4A5	ENSG00000188153	FALSE	TRUE	FALSE
ATG7	ENSG00000197548	FALSE	TRUE	FALSE
ZNF84	ENSG00000198040	FALSE	TRUE	FALSE
DENND6B	ENSG00000205593	FALSE	TRUE	FALSE
NA	ENSG00000227775	FALSE	TRUE	FALSE
C1orf226	ENSG00000239887	FALSE	TRUE	FALSE
NSUN6	ENSG00000241058	FALSE	TRUE	FALSE
PEG10	ENSG00000242265	FALSE	TRUE	FALSE
ZNF234	ENSG00000263002	FALSE	TRUE	FALSE
FSBP	ENSG00000265817	FALSE	TRUE	FALSE
BMS1P20	ENSG00000272779	FALSE	TRUE	FALSE
ZNF658	ENSG00000274349	FALSE	TRUE	FALSE
NA	ENSG00000283376	FALSE	TRUE	FALSE
NA	ENSG00000286239	FALSE	TRUE	FALSE
HSPB6	ENSG00000004776	FALSE	FALSE	TRUE
ST7	ENSG00000004866	FALSE	FALSE	TRUE
AP2B1	ENSG00000006125	FALSE	FALSE	TRUE
LUC7L	ENSG00000007392	FALSE	FALSE	TRUE
PER3	ENSG00000049246	FALSE	FALSE	TRUE
FAM114A2	ENSG00000055147	FALSE	FALSE	TRUE
KIF26A	ENSG00000066735	FALSE	FALSE	TRUE
PITX1	ENSG00000069011	FALSE	FALSE	TRUE
ASNS	ENSG00000070669	FALSE	FALSE	TRUE
MKNK1	ENSG00000079277	FALSE	FALSE	TRUE
GEMIN5	ENSG00000082516	FALSE	FALSE	TRUE
COL16A1	ENSG00000084636	FALSE	FALSE	TRUE
KIF3C	ENSG00000084731	FALSE	FALSE	TRUE
FKBP1A	ENSG00000088832	FALSE	FALSE	TRUE
FUS	ENSG00000089280	FALSE	FALSE	TRUE
JAG1	ENSG00000101384	FALSE	FALSE	TRUE
RPAP1	ENSG00000103932	FALSE	FALSE	TRUE
SEPTIN4	ENSG00000108387	FALSE	FALSE	TRUE
EFNB3	ENSG00000108947	FALSE	FALSE	TRUE
PPARGC1A	ENSG00000109819	FALSE	FALSE	TRUE
MDK	ENSG00000110492	FALSE	FALSE	TRUE
CD81	ENSG00000110651	FALSE	FALSE	TRUE
KRT18	ENSG00000111057	FALSE	FALSE	TRUE
AMOTL2	ENSG00000114019	FALSE	FALSE	TRUE
ABHD14B	ENSG00000114779	FALSE	FALSE	TRUE
VIPR1	ENSG00000114812	FALSE	FALSE	TRUE
CRYZ	ENSG00000116791	FALSE	FALSE	TRUE
ARID1A	ENSG00000117713	FALSE	FALSE	TRUE
CCN2	ENSG00000118523	FALSE	FALSE	TRUE
CCND2	ENSG00000118971	FALSE	FALSE	TRUE
GPR68	ENSG00000119714	FALSE	FALSE	TRUE
IDE	ENSG00000119912	FALSE	FALSE	TRUE
ZMYM2	ENSG00000121741	FALSE	FALSE	TRUE
SH2D3A	ENSG00000125731	FALSE	FALSE	TRUE
ATG14	ENSG00000126775	FALSE	FALSE	TRUE
RASL11B	ENSG00000128045	FALSE	FALSE	TRUE
NEDD8	ENSG00000129559	FALSE	FALSE	TRUE
COLGALT1	ENSG00000130309	FALSE	FALSE	TRUE
ZNF317	ENSG00000130803	FALSE	FALSE	TRUE
PPT1	ENSG00000131238	FALSE	FALSE	TRUE
CA6	ENSG00000131686	FALSE	FALSE	TRUE
MAP1B	ENSG00000131711	FALSE	FALSE	TRUE
PER2	ENSG00000132326	FALSE	FALSE	TRUE
TCN1	ENSG00000134827	FALSE	FALSE	TRUE
SLC37A2	ENSG00000134955	FALSE	FALSE	TRUE
TBC1D4	ENSG00000136111	FALSE	FALSE	TRUE
NUDT15	ENSG00000136159	FALSE	FALSE	TRUE
GOLGA1	ENSG00000136935	FALSE	FALSE	TRUE
YIPF3	ENSG00000137207	FALSE	FALSE	TRUE
PARP6	ENSG00000137817	FALSE	FALSE	TRUE
ADAMTS14	ENSG00000138316	FALSE	FALSE	TRUE
SLC40A1	ENSG00000138449	FALSE	FALSE	TRUE
CILP	ENSG00000138615	FALSE	FALSE	TRUE
SLC7A1	ENSG00000139514	FALSE	FALSE	TRUE
FCGR2A	ENSG00000143226	FALSE	FALSE	TRUE
S100A8	ENSG00000143546	FALSE	FALSE	TRUE
EPHX1	ENSG00000143819	FALSE	FALSE	TRUE
DYNC1LI1	ENSG00000144635	FALSE	FALSE	TRUE
POMGNT2	ENSG00000144647	FALSE	FALSE	TRUE
KLHL8	ENSG00000145332	FALSE	FALSE	TRUE
PM20D2	ENSG00000146281	FALSE	FALSE	TRUE
SH3KBP1	ENSG00000147010	FALSE	FALSE	TRUE
EBP	ENSG00000147155	FALSE	FALSE	TRUE
ZNF711	ENSG00000147180	FALSE	FALSE	TRUE
PLPBP	ENSG00000147471	FALSE	FALSE	TRUE
CDHR1	ENSG00000148600	FALSE	FALSE	TRUE
TMC2	ENSG00000149488	FALSE	FALSE	TRUE
FAM177A1	ENSG00000151327	FALSE	FALSE	TRUE
LRRK1	ENSG00000154237	FALSE	FALSE	TRUE
PCGF6	ENSG00000156374	FALSE	FALSE	TRUE
UBE2L6	ENSG00000156587	FALSE	FALSE	TRUE
TCHH	ENSG00000159450	FALSE	FALSE	TRUE
JOSD2	ENSG00000161677	FALSE	FALSE	TRUE
ZNF326	ENSG00000162664	FALSE	FALSE	TRUE
REL	ENSG00000162924	FALSE	FALSE	TRUE
TYW5	ENSG00000162971	FALSE	FALSE	TRUE
RNF149	ENSG00000163162	FALSE	FALSE	TRUE
ZC3H12A	ENSG00000163874	FALSE	FALSE	TRUE
ZNF22	ENSG00000165512	FALSE	FALSE	TRUE
RNASE7	ENSG00000165799	FALSE	FALSE	TRUE
METTL3	ENSG00000165819	FALSE	FALSE	TRUE
MIDN	ENSG00000167470	FALSE	FALSE	TRUE
CYP2S1	ENSG00000167600	FALSE	FALSE	TRUE
SCARA5	ENSG00000168079	FALSE	FALSE	TRUE
DDIT4	ENSG00000168209	FALSE	FALSE	TRUE
RAB3B	ENSG00000169213	FALSE	FALSE	TRUE
HEXD	ENSG00000169660	FALSE	FALSE	TRUE
FABP4	ENSG00000170323	FALSE	FALSE	TRUE
SGCD	ENSG00000170624	FALSE	FALSE	TRUE
HPSE	ENSG00000173083	FALSE	FALSE	TRUE
STAG3L3	ENSG00000174353	FALSE	FALSE	TRUE
CD248	ENSG00000174807	FALSE	FALSE	TRUE
MARCKSL1	ENSG00000175130	FALSE	FALSE	TRUE
RNPEP	ENSG00000176393	FALSE	FALSE	TRUE
KCTD12	ENSG00000178695	FALSE	FALSE	TRUE
CALR	ENSG00000179218	FALSE	FALSE	TRUE
FGD6	ENSG00000180263	FALSE	FALSE	TRUE
KCTD4	ENSG00000180332	FALSE	FALSE	TRUE
RNF41	ENSG00000181852	FALSE	FALSE	TRUE
NA	ENSG00000183889	FALSE	FALSE	TRUE
NKRF	ENSG00000186416	FALSE	FALSE	TRUE
LCE1A	ENSG00000186844	FALSE	FALSE	TRUE
MT1X	ENSG00000187193	FALSE	FALSE	TRUE
LCE2D	ENSG00000187223	FALSE	FALSE	TRUE
BCAM	ENSG00000187244	FALSE	FALSE	TRUE
SPRY4	ENSG00000187678	FALSE	FALSE	TRUE
ZNF626	ENSG00000188171	FALSE	FALSE	TRUE
HACD4	ENSG00000188921	FALSE	FALSE	TRUE
APOD	ENSG00000189058	FALSE	FALSE	TRUE
PLAC9	ENSG00000189129	FALSE	FALSE	TRUE
BTBD8	ENSG00000189195	FALSE	FALSE	TRUE
ADH1B	ENSG00000196616	FALSE	FALSE	TRUE
LCE1B	ENSG00000196734	FALSE	FALSE	TRUE
ZNF655	ENSG00000197343	FALSE	FALSE	TRUE
CYRIA	ENSG00000197872	FALSE	FALSE	TRUE
MBP	ENSG00000197971	FALSE	FALSE	TRUE
GK	ENSG00000198814	FALSE	FALSE	TRUE
FAM229B	ENSG00000203778	FALSE	FALSE	TRUE
MAFB	ENSG00000204103	FALSE	FALSE	TRUE
CARD16	ENSG00000204397	FALSE	FALSE	TRUE
SH3D21	ENSG00000214193	FALSE	FALSE	TRUE
AZGP1P1	ENSG00000214313	FALSE	FALSE	TRUE
RPL23AP49	ENSG00000243422	FALSE	FALSE	TRUE
PMF1-BGLAP	ENSG00000260238	FALSE	FALSE	TRUE
SMG1P7	ENSG00000261556	FALSE	FALSE	TRUE
NA	ENSG00000283196	FALSE	FALSE	TRUE
NA	ENSG00000284874	FALSE	FALSE	TRUE
LCEP3	ENSG00000285753	FALSE	FALSE	TRUE
NOTCH2NLR	ENSG00000286106	FALSE	FALSE	TRUE
