## Supplemental Table S7 for "Predicting neutron radiation exposure characteristics from an *in vitro* human skin model using RNA-seq"

sample_id_rnaseq	class_id	batch_id	sample_index_rnaseq	filename_rnaseq	collect_sample_id	sample_class	target_dose_cumulative_gy	dose_cumulative_gy	sample_model	sample_matrix	test_environment	collection_days_rel_exp	days_bin	dose_rate	dose_rate_label	irradiation_source	test_set	sample_source	is_exposed	known_exposure_info	organism_id	sample_set	sample_subset	focus_area_rnaseq	phase_rnaseq	strain_rnaseq	species_rnaseq	mouse_id_rnaseq	skin_tissue_model_id_rnaseq	vitro_skin_id_rnaseq	batch_name_rnaseq	known_exposure_info_qc_rnaseq	irradiation_source_exp	dose_rate_label_exp	sample_id	sample_index	filename	batch_id_rnaseq
N00H-005A.S50_R1.fastq	sample	1	1	NA	p2_N_STC_0.00_Hi_05_Pb_d-1_a	sham	0	0	skin tissue culture	punch biopsy	in vitro	-1	[-10,0.5)	0	none	none	train	Internal	0	TRUE	SKC_4_228	rd_phase_2	NA	FA1	2	MatTek Epiderm FT	human	NA	4	NA	concat_samples_1	TRUE	neutron	0Neutron	p2_N_STC_0.00_Hi_05_Pb_d-1_a	1		1
N00H-006A.S51_R1.fastq	sample	1	2	NA	p2_N_STC_0.00_Hi_06_Pb_d-1_a	sham	0	0	skin tissue culture	punch biopsy	in vitro	-1	[-10,0.5)	0	none	none	train	Internal	0	TRUE	SKC_4_229	rd_phase_2	NA	FA1	2	MatTek Epiderm FT	human	NA	4	NA	concat_samples_1	TRUE	neutron	0Neutron	p2_N_STC_0.00_Hi_06_Pb_d-1_a	2		1
N00H-007A.S52_R1.fastq	sample	1	3	NA	p2_N_STC_0.00_Hi_07_Pb_d-1_a	sham	0	0	skin tissue culture	punch biopsy	in vitro	-1	[-10,0.5)	0	none	none	train	Internal	0	TRUE	SKC_4_230	rd_phase_2	NA	FA1	2	MatTek Epiderm FT	human	NA	4	NA	concat_samples_1	TRUE	neutron	0Neutron	p2_N_STC_0.00_Hi_07_Pb_d-1_a	3		1
N00H-008A.S1_R1.fastq	sample	1	35	NA	p2_N_STC_0.00_Hi_08_Pb_d-1_a	sham	0	0	skin tissue culture	punch biopsy	in vitro	-1	[-10,0.5)	0	none	none	train	Internal	0	TRUE	SKC_4_231	rd_phase_2	NA	FA1	2	MatTek Epiderm FT	human	NA	4	NA	concat_samples_2	TRUE	neutron	0Neutron	p2_N_STC_0.00_Hi_08_Pb_d-1_a	4		1
N00H-011C.S2_R1.fastq	sample	1	36	NA	p2_N_STC_0.00_Hi_01_Pb_d1_c	sham	0	0	skin tissue culture	punch biopsy	in vitro	1	[0.5,1.5)	0	none	none	train	Internal	0	TRUE	SKC_3_148	rd_phase_2	NA	FA1	2	MatTek Epiderm FT	human	NA	3	NA	concat_samples_2	TRUE	neutron	highNeutron	p2_N_STC_0.00_Hi_01_Pb_d1_c	5		1
N00H-012C.S3_R1.fastq	sample	1	37	NA	p2_N_STC_0.00_Hi_02_Pb_d1_c	sham	0	0	skin tissue culture	punch biopsy	in vitro	1	[0.5,1.5)	0	none	none	train	Internal	0	TRUE	SKC_3_154	rd_phase_2	NA	FA1	2	MatTek Epiderm FT	human	NA	3	NA	concat_samples_2	TRUE	neutron	highNeutron	p2_N_STC_0.00_Hi_02_Pb_d1_c	6		1
N00H-013C.S4_R1.fastq	sample	1	38	NA	p2_N_STC_0.00_Hi_03_Pb_d1_c	sham	0	0	skin tissue culture	punch biopsy	in vitro	1	[0.5,1.5)	0	none	none	train	Internal	0	TRUE	SKC_3_160	rd_phase_2	NA	FA1	2	MatTek Epiderm FT	human	NA	3	NA	concat_samples_2	TRUE	neutron	highNeutron	p2_N_STC_0.00_Hi_03_Pb_d1_c	7		1
N00H-014C.S5_R1.fastq	sample	1	39	NA	p2_N_STC_0.00_Hi_04_Pb_d1_c	sham	0	0	skin tissue culture	punch biopsy	in vitro	1	[0.5,1.5)	0	none	none	train	Internal	0	TRUE	SKC_3_166	rd_phase_2	NA	FA1	2	MatTek Epiderm FT	human	NA	3	NA	concat_samples_2	TRUE	neutron	highNeutron	p2_N_STC_0.00_Hi_04_Pb_d1_c	8		1
N00H-041C.S61_R1.fastq	sample	1	4	NA	p2_N_STC_0.00_Hi_01_Pb_d4_c	sham	0	0	skin tissue culture	punch biopsy	in vitro	4	[3,5)	0	none	none	train	Internal	0	TRUE	SKC_3_149	rd_phase_2	NA	FA1	2	MatTek Epiderm FT	human	NA	3	NA	concat_samples_1	TRUE	neutron	highNeutron	p2_N_STC_0.00_Hi_01_Pb_d4_c	9		1
N00H-042C.S62_R1.fastq	sample	1	5	NA	p2_N_STC_0.00_Hi_02_Pb_d4_c	sham	0	0	skin tissue culture	punch biopsy	in vitro	4	[3,5)	0	none	none	train	Internal	0	TRUE	SKC_3_155	rd_phase_2	NA	FA1	2	MatTek Epiderm FT	human	NA	3	NA	concat_samples_1	TRUE	neutron	highNeutron	p2_N_STC_0.00_Hi_02_Pb_d4_c	10		1
N00H-043C.S63_R1.fastq	sample	1	6	NA	p2_N_STC_0.00_Hi_03_Pb_d4_c	sham	0	0	skin tissue culture	punch biopsy	in vitro	4	[3,5)	0	none	none	train	Internal	0	TRUE	SKC_3_161	rd_phase_2	NA	FA1	2	MatTek Epiderm FT	human	NA	3	NA	concat_samples_1	TRUE	neutron	highNeutron	p2_N_STC_0.00_Hi_03_Pb_d4_c	11		1
N00H-044C.S64_R1.fastq	sample	1	7	NA	p2_N_STC_0.00_Hi_04_Pb_d4_c	sham	0	0	skin tissue culture	punch biopsy	in vitro	4	[3,5)	0	none	none	train	Internal	0	TRUE	SKC_3_167	rd_phase_2	NA	FA1	2	MatTek Epiderm FT	human	NA	3	NA	concat_samples_1	TRUE	neutron	highNeutron	p2_N_STC_0.00_Hi_04_Pb_d4_c	12		1
N00H-071A.S11_R1.fastq	sample	1	40	NA	p2_N_STC_0.00_Hi_01_Pb_d7_a	sham	0	0	skin tissue culture	punch biopsy	in vitro	7	[7,11)	0	none	none	train	Internal	0	TRUE	SKC_3_150	rd_phase_2	NA	FA1	2	MatTek Epiderm FT	human	NA	3	NA	concat_samples_2	TRUE	neutron	highNeutron	p2_N_STC_0.00_Hi_01_Pb_d7_a	13		1
N00H-072A.S12_R1.fastq	sample	1	41	NA	p2_N_STC_0.00_Hi_02_Pb_d7_a	sham	0	0	skin tissue culture	punch biopsy	in vitro	7	[7,11)	0	none	none	train	Internal	0	TRUE	SKC_3_156	rd_phase_2	NA	FA1	2	MatTek Epiderm FT	human	NA	3	NA	concat_samples_2	TRUE	neutron	highNeutron	p2_N_STC_0.00_Hi_02_Pb_d7_a	14		1
N00H-073B.S13_R1.fastq	sample	1	42	NA	p2_N_STC_0.00_Hi_03_Pb_d7_b	sham	0	0	skin tissue culture	punch biopsy	in vitro	7	[7,11)	0	none	none	train	Internal	0	TRUE	SKC_3_162	rd_phase_2	NA	FA1	2	MatTek Epiderm FT	human	NA	3	NA	concat_samples_2	TRUE	neutron	highNeutron	p2_N_STC_0.00_Hi_03_Pb_d7_b	15		1
N00H-074A.S14_R1.fastq	sample	1	43	NA	p2_N_STC_0.00_Hi_04_Pb_d7_a	sham	0	0	skin tissue culture	punch biopsy	in vitro	7	[7,11)	0	none	none	train	Internal	0	TRUE	SKC_3_168	rd_phase_2	NA	FA1	2	MatTek Epiderm FT	human	NA	3	NA	concat_samples_2	TRUE	neutron	highNeutron	p2_N_STC_0.00_Hi_04_Pb_d7_a	16		1
N00H-111B.S24_R1.fastq	sample	1	44	NA	p2_N_STC_0.00_Hi_01_Pb_d11_b	sham	0	0	skin tissue culture	punch biopsy	in vitro	11	[11,15)	0	none	none	train	Internal	0	TRUE	SKC_3_146	rd_phase_2	NA	FA1	2	MatTek Epiderm FT	human	NA	3	NA	concat_samples_2	TRUE	neutron	highNeutron	p2_N_STC_0.00_Hi_01_Pb_d11_b	17		1
N00H-112B.S25_R1.fastq	sample	1	45	NA	p2_N_STC_0.00_Hi_02_Pb_d11_b	sham	0	0	skin tissue culture	punch biopsy	in vitro	11	[11,15)	0	none	none	train	Internal	0	TRUE	SKC_3_152	rd_phase_2	NA	FA1	2	MatTek Epiderm FT	human	NA	3	NA	concat_samples_2	TRUE	neutron	highNeutron	p2_N_STC_0.00_Hi_02_Pb_d11_b	18		1
N00H-113A.S26_R1.fastq	sample	1	46	NA	p2_N_STC_0.00_Hi_03_Pb_d11_a	sham	0	0	skin tissue culture	punch biopsy	in vitro	11	[11,15)	0	none	none	train	Internal	0	TRUE	SKC_3_158	rd_phase_2	NA	FA1	2	MatTek Epiderm FT	human	NA	3	NA	concat_samples_2	TRUE	neutron	highNeutron	p2_N_STC_0.00_Hi_03_Pb_d11_a	19		1
N00H-114B.S27_R1.fastq	sample	1	47	NA	p2_N_STC_0.00_Hi_04_Pb_d11_b	sham	0	0	skin tissue culture	punch biopsy	in vitro	11	[11,15)	0	none	none	train	Internal	0	TRUE	SKC_3_164	rd_phase_2	NA	FA1	2	MatTek Epiderm FT	human	NA	3	NA	concat_samples_2	TRUE	neutron	highNeutron	p2_N_STC_0.00_Hi_04_Pb_d11_b	20		1
N00H-141A.S82_R1.fastq	sample	1	8	NA	p2_N_STC_0.00_Hi_01_Pb_d14_a	sham	0	0	skin tissue culture	punch biopsy	in vitro	14	[11,15)	0	none	none	train	Internal	0	TRUE	SKC_3_147	rd_phase_2	NA	FA1	2	MatTek Epiderm FT	human	NA	3	NA	concat_samples_1	TRUE	neutron	highNeutron	p2_N_STC_0.00_Hi_01_Pb_d14_a	21		1
N00H-142B.S37_R1.fastq	sample	1	48	NA	p2_N_STC_0.00_Hi_02_Pb_d14_b	sham	0	0	skin tissue culture	punch biopsy	in vitro	14	[11,15)	0	none	none	train	Internal	0	TRUE	SKC_3_153	rd_phase_2	NA	FA1	2	MatTek Epiderm FT	human	NA	3	NA	concat_samples_2	TRUE	neutron	highNeutron	p2_N_STC_0.00_Hi_02_Pb_d14_b	22		1
N00H-143A.S38_R1.fastq	sample	1	49	NA	p2_N_STC_0.00_Hi_03_Pb_d14_a	sham	0	0	skin tissue culture	punch biopsy	in vitro	14	[11,15)	0	none	none	train	Internal	0	TRUE	SKC_3_159	rd_phase_2	NA	FA1	2	MatTek Epiderm FT	human	NA	3	NA	concat_samples_2	TRUE	neutron	highNeutron	p2_N_STC_0.00_Hi_03_Pb_d14_a	23		1
N00H-144A.S39_R1.fastq	sample	1	50	NA	p2_N_STC_0.00_Hi_04_Pb_d14_a	sham	0	0	skin tissue culture	punch biopsy	in vitro	14	[11,15)	0	none	none	train	Internal	0	TRUE	SKC_3_165	rd_phase_2	NA	FA1	2	MatTek Epiderm FT	human	NA	3	NA	concat_samples_2	TRUE	neutron	highNeutron	p2_N_STC_0.00_Hi_04_Pb_d14_a	24		1
N10H-012C.S7_R1.fastq	sample	1	52	NA	p2_N_STC_0.10_Hi_02_Pb_d1_c	exposed	0.1	0.1	skin tissue culture	punch biopsy	in vitro	1	[0.5,1.5)	1.1	highNeutron	neutron	train	Internal	1	TRUE	SKC_3_176	rd_phase_2	NA	FA1	2	MatTek Epiderm FT	human	NA	3	NA	concat_samples_2	TRUE	neutron	highNeutron	p2_N_STC_0.10_Hi_02_Pb_d1_c	25		1
N10H-013C.S8_R1.fastq	sample	1	53	NA	p2_N_STC_0.10_Hi_03_Pb_d1_c	exposed	0.1	0.1	skin tissue culture	punch biopsy	in vitro	1	[0.5,1.5)	1.1	highNeutron	neutron	train	Internal	1	TRUE	SKC_3_181	rd_phase_2	NA	FA1	2	MatTek Epiderm FT	human	NA	3	NA	concat_samples_2	TRUE	neutron	highNeutron	p2_N_STC_0.10_Hi_03_Pb_d1_c	26		1
N10H-041C.S65_R1.fastq	sample	1	9	NA	p2_N_STC_0.10_Hi_01_Pb_d4_c	exposed	0.1	0.1	skin tissue culture	punch biopsy	in vitro	4	[3,5)	1.1	highNeutron	neutron	train	Internal	1	TRUE	SKC_3_172	rd_phase_2	NA	FA1	2	MatTek Epiderm FT	human	NA	3	NA	concat_samples_1	TRUE	neutron	highNeutron	p2_N_STC_0.10_Hi_01_Pb_d4_c	27		1
N10H-042C.S66_R1.fastq	sample	1	10	NA	p2_N_STC_0.10_Hi_02_Pb_d4_c	exposed	0.1	0.1	skin tissue culture	punch biopsy	in vitro	4	[3,5)	1.1	highNeutron	neutron	train	Internal	1	TRUE	SKC_3_177	rd_phase_2	NA	FA1	2	MatTek Epiderm FT	human	NA	3	NA	concat_samples_1	TRUE	neutron	highNeutron	p2_N_STC_0.10_Hi_02_Pb_d4_c	28		1
N10H-043C.S67_R1.fastq	sample	1	11	NA	p2_N_STC_0.10_Hi_03_Pb_d4_c	exposed	0.1	0.1	skin tissue culture	punch biopsy	in vitro	4	[3,5)	1.1	highNeutron	neutron	train	Internal	1	TRUE	SKC_3_182	rd_phase_2	NA	FA1	2	MatTek Epiderm FT	human	NA	3	NA	concat_samples_1	TRUE	neutron	highNeutron	p2_N_STC_0.10_Hi_03_Pb_d4_c	29		1
N10H-071A.S15_R1.fastq	sample	1	54	NA	p2_N_STC_0.10_Hi_01_Pb_d7_a	exposed	0.1	0.1	skin tissue culture	punch biopsy	in vitro	7	[7,11)	1.1	highNeutron	neutron	train	Internal	1	TRUE	SKC_3_173	rd_phase_2	NA	FA1	2	MatTek Epiderm FT	human	NA	3	NA	concat_samples_2	TRUE	neutron	highNeutron	p2_N_STC_0.10_Hi_01_Pb_d7_a	30		1
N10H-071B.S76_R1.fastq	sample	1	12	NA	p2_N_STC_0.10_Hi_01_Pb_d7_b	exposed	0.1	0.1	skin tissue culture	punch biopsy	in vitro	7	[7,11)	1.1	highNeutron	neutron	train	Internal	1	TRUE	SKC_3_173	rd_phase_2	NA	FA1	2	MatTek Epiderm FT	human	NA	3	NA	concat_samples_1	TRUE	neutron	highNeutron	p2_N_STC_0.10_Hi_01_Pb_d7_b	31		1
N10H-072A.S16_R1.fastq	sample	1	55	NA	p2_N_STC_0.10_Hi_02_Pb_d7_a	exposed	0.1	0.1	skin tissue culture	punch biopsy	in vitro	7	[7,11)	1.1	highNeutron	neutron	train	Internal	1	TRUE	SKC_3_178	rd_phase_2	NA	FA1	2	MatTek Epiderm FT	human	NA	3	NA	concat_samples_2	TRUE	neutron	highNeutron	p2_N_STC_0.10_Hi_02_Pb_d7_a	32		1
N10H-111A.S79_R1.fastq	sample	1	13	NA	p2_N_STC_0.10_Hi_01_Pb_d11_a	exposed	0.1	0.1	skin tissue culture	punch biopsy	in vitro	11	[11,15)	1.1	highNeutron	neutron	train	Internal	1	TRUE	SKC_3_169	rd_phase_2	NA	FA1	2	MatTek Epiderm FT	human	NA	3	NA	concat_samples_1	TRUE	neutron	highNeutron	p2_N_STC_0.10_Hi_01_Pb_d11_a	33		1
N10H-111B.S28_R1.fastq	sample	1	56	NA	p2_N_STC_0.10_Hi_01_Pb_d11_b	exposed	0.1	0.1	skin tissue culture	punch biopsy	in vitro	11	[11,15)	1.1	highNeutron	neutron	train	Internal	1	TRUE	SKC_3_169	rd_phase_2	NA	FA1	2	MatTek Epiderm FT	human	NA	3	NA	concat_samples_2	TRUE	neutron	highNeutron	p2_N_STC_0.10_Hi_01_Pb_d11_b	34		1
N10H-112A.S29_R1.fastq	sample	1	57	NA	p2_N_STC_0.10_Hi_02_Pb_d11_a	exposed	0.1	0.1	skin tissue culture	punch biopsy	in vitro	11	[11,15)	1.1	highNeutron	neutron	train	Internal	1	TRUE	SKC_3_174	rd_phase_2	NA	FA1	2	MatTek Epiderm FT	human	NA	3	NA	concat_samples_2	TRUE	neutron	highNeutron	p2_N_STC_0.10_Hi_02_Pb_d11_a	35		1
N10H-141B.S40_R1.fastq	sample	1	58	NA	p2_N_STC_0.10_Hi_01_Pb_d14_b	exposed	0.1	0.1	skin tissue culture	punch biopsy	in vitro	14	[11,15)	1.1	highNeutron	neutron	train	Internal	1	TRUE	SKC_3_170	rd_phase_2	NA	FA1	2	MatTek Epiderm FT	human	NA	3	NA	concat_samples_2	TRUE	neutron	highNeutron	p2_N_STC_0.10_Hi_01_Pb_d14_b	36		1
N10H-142A.S83_R1.fastq	sample	1	14	NA	p2_N_STC_0.10_Hi_02_Pb_d14_a	exposed	0.1	0.1	skin tissue culture	punch biopsy	in vitro	14	[11,15)	1.1	highNeutron	neutron	train	Internal	1	TRUE	SKC_3_175	rd_phase_2	NA	FA1	2	MatTek Epiderm FT	human	NA	3	NA	concat_samples_1	TRUE	neutron	highNeutron	p2_N_STC_0.10_Hi_02_Pb_d14_a	37		1
N10H-143A.S41_R1.fastq	sample	1	59	NA	p2_N_STC_0.10_Hi_03_Pb_d14_a	exposed	0.1	0.1	skin tissue culture	punch biopsy	in vitro	14	[11,15)	1.1	highNeutron	neutron	train	Internal	1	TRUE	SKC_3_180	rd_phase_2	NA	FA1	2	MatTek Epiderm FT	human	NA	3	NA	concat_samples_2	TRUE	neutron	highNeutron	p2_N_STC_0.10_Hi_03_Pb_d14_a	38		1
N25H-011C.S9_R1.fastq	sample	1	60	NA	p2_N_STC_0.25_Hi_01_Pb_d1_c	exposed	0.25	0.1	skin tissue culture	punch biopsy	in vitro	1	[0.5,1.5)	1.1	highNeutron	neutron	train	Internal	1	TRUE	SKC_3_171	rd_phase_2	NA	FA1	2	MatTek Epiderm FT	human	NA	3	NA	concat_samples_2	TRUE	neutron	highNeutron	p2_N_STC_0.25_Hi_01_Pb_d1_c	39		1
N25H-012C.S53_R1.fastq	sample	1	15	NA	p2_N_STC_0.25_Hi_02_Pb_d1_c	exposed	0.25	0.25	skin tissue culture	punch biopsy	in vitro	1	[0.5,1.5)	1.1	highNeutron	neutron	train	Internal	1	TRUE	SKC_3_190	rd_phase_2	NA	FA1	2	MatTek Epiderm FT	human	NA	3	NA	concat_samples_1	TRUE	neutron	highNeutron	p2_N_STC_0.25_Hi_02_Pb_d1_c	40		1
N25H-013C.S54_R1.fastq	sample	1	16	NA	p2_N_STC_0.25_Hi_03_Pb_d1_c	exposed	0.25	0.25	skin tissue culture	punch biopsy	in vitro	1	[0.5,1.5)	1.1	highNeutron	neutron	train	Internal	1	TRUE	SKC_3_195	rd_phase_2	NA	FA1	2	MatTek Epiderm FT	human	NA	3	NA	concat_samples_1	TRUE	neutron	highNeutron	p2_N_STC_0.25_Hi_03_Pb_d1_c	41		1
N25H-041C.S10_R1.fastq	sample	1	61	NA	p2_N_STC_0.25_Hi_01_Pb_d4_c	exposed	0.25	0.25	skin tissue culture	punch biopsy	in vitro	4	[3,5)	1.1	highNeutron	neutron	train	Internal	1	TRUE	SKC_3_186	rd_phase_2	NA	FA1	2	MatTek Epiderm FT	human	NA	3	NA	concat_samples_2	TRUE	neutron	highNeutron	p2_N_STC_0.25_Hi_01_Pb_d4_c	42		1
N25H-042C.S68_R1.fastq	sample	1	17	NA	p2_N_STC_0.25_Hi_02_Pb_d4_c	exposed	0.25	0.25	skin tissue culture	punch biopsy	in vitro	4	[3,5)	1.1	highNeutron	neutron	train	Internal	1	TRUE	SKC_3_191	rd_phase_2	NA	FA1	2	MatTek Epiderm FT	human	NA	3	NA	concat_samples_1	TRUE	neutron	highNeutron	p2_N_STC_0.25_Hi_02_Pb_d4_c	43		1
N25H-043C.S69_R1.fastq	sample	1	18	NA	p2_N_STC_0.25_Hi_03_Pb_d4_c	exposed	0.25	0.25	skin tissue culture	punch biopsy	in vitro	4	[3,5)	1.1	highNeutron	neutron	train	Internal	1	TRUE	SKC_3_196	rd_phase_2	NA	FA1	2	MatTek Epiderm FT	human	NA	3	NA	concat_samples_1	TRUE	neutron	highNeutron	p2_N_STC_0.25_Hi_03_Pb_d4_c	44		1
N25H-071C.S17_R1.fastq	sample	1	62	NA	p2_N_STC_0.25_Hi_01_Pb_d7_c	exposed	0.25	0.25	skin tissue culture	punch biopsy	in vitro	7	[7,11)	1.1	highNeutron	neutron	train	Internal	1	TRUE	SKC_3_187	rd_phase_2	NA	FA1	2	MatTek Epiderm FT	human	NA	3	NA	concat_samples_2	TRUE	neutron	highNeutron	p2_N_STC_0.25_Hi_01_Pb_d7_c	45		1
N25H-072A.S18_R1.fastq	sample	1	63	NA	p2_N_STC_0.25_Hi_02_Pb_d7_a	exposed	0.25	0.25	skin tissue culture	punch biopsy	in vitro	7	[7,11)	1.1	highNeutron	neutron	train	Internal	1	TRUE	SKC_3_192	rd_phase_2	NA	FA1	2	MatTek Epiderm FT	human	NA	3	NA	concat_samples_2	TRUE	neutron	highNeutron	p2_N_STC_0.25_Hi_02_Pb_d7_a	46		1
N25H-111A.S80_R1.fastq	sample	1	20	NA	p2_N_STC_0.25_Hi_01_Pb_d11_a	exposed	0.25	0.25	skin tissue culture	punch biopsy	in vitro	11	[11,15)	1.1	highNeutron	neutron	train	Internal	1	TRUE	SKC_3_184	rd_phase_2	NA	FA1	2	MatTek Epiderm FT	human	NA	3	NA	concat_samples_1	TRUE	neutron	highNeutron	p2_N_STC_0.25_Hi_01_Pb_d11_a	47		1
N25H-113A.S31_R1.fastq	sample	1	64	NA	p2_N_STC_0.25_Hi_03_Pb_d11_a	exposed	0.25	0.25	skin tissue culture	punch biopsy	in vitro	11	[11,15)	1.1	highNeutron	neutron	train	Internal	1	TRUE	SKC_3_193	rd_phase_2	NA	FA1	2	MatTek Epiderm FT	human	NA	3	NA	concat_samples_2	TRUE	neutron	highNeutron	p2_N_STC_0.25_Hi_03_Pb_d11_a	48		1
N25H-141A.S84_R1.fastq	sample	1	21	NA	p2_N_STC_0.25_Hi_01_Pb_d14_a	exposed	0.25	0.25	skin tissue culture	punch biopsy	in vitro	14	[11,15)	1.1	highNeutron	neutron	train	Internal	1	TRUE	SKC_3_185	rd_phase_2	NA	FA1	2	MatTek Epiderm FT	human	NA	3	NA	concat_samples_1	TRUE	neutron	highNeutron	p2_N_STC_0.25_Hi_01_Pb_d14_a	49		1
N25H-142A.S42_R1.fastq	sample	1	65	NA	p2_N_STC_0.25_Hi_02_Pb_d14_a	exposed	0.25	0.25	skin tissue culture	punch biopsy	in vitro	14	[11,15)	1.1	highNeutron	neutron	train	Internal	1	TRUE	SKC_3_189	rd_phase_2	NA	FA1	2	MatTek Epiderm FT	human	NA	3	NA	concat_samples_2	TRUE	neutron	highNeutron	p2_N_STC_0.25_Hi_02_Pb_d14_a	50		1
N25H-143A.S43_R1.fastq	sample	1	66	NA	p2_N_STC_0.25_Hi_03_Pb_d14_a	exposed	0.25	0.25	skin tissue culture	punch biopsy	in vitro	14	[11,15)	1.1	highNeutron	neutron	train	Internal	1	TRUE	SKC_3_194	rd_phase_2	NA	FA1	2	MatTek Epiderm FT	human	NA	3	NA	concat_samples_2	TRUE	neutron	highNeutron	p2_N_STC_0.25_Hi_03_Pb_d14_a	51		1
N50H-011C.S55_R1.fastq	sample	1	22	NA	p2_N_STC_0.50_Hi_01_Pb_d1_c	exposed	0.5	0.5	skin tissue culture	punch biopsy	in vitro	1	[0.5,1.5)	1.1	highNeutron	neutron	train	Internal	1	TRUE	SKC_3_200	rd_phase_2	NA	FA1	2	MatTek Epiderm FT	human	NA	3	NA	concat_samples_1	TRUE	neutron	highNeutron	p2_N_STC_0.50_Hi_01_Pb_d1_c	52		1
N50H-012C.S56_R1.fastq	sample	1	23	NA	p2_N_STC_0.50_Hi_02_Pb_d1_c	exposed	0.5	0.5	skin tissue culture	punch biopsy	in vitro	1	[0.5,1.5)	1.1	highNeutron	neutron	train	Internal	1	TRUE	SKC_3_205	rd_phase_2	NA	FA1	2	MatTek Epiderm FT	human	NA	3	NA	concat_samples_1	TRUE	neutron	highNeutron	p2_N_STC_0.50_Hi_02_Pb_d1_c	53		1
N50H-013C.S57_R1.fastq	sample	1	24	NA	p2_N_STC_0.50_Hi_03_Pb_d1_c	exposed	0.5	0.5	skin tissue culture	punch biopsy	in vitro	1	[0.5,1.5)	1.1	highNeutron	neutron	train	Internal	1	TRUE	SKC_3_210	rd_phase_2	NA	FA1	2	MatTek Epiderm FT	human	NA	3	NA	concat_samples_1	TRUE	neutron	highNeutron	p2_N_STC_0.50_Hi_03_Pb_d1_c	54		1
N50H-041C.S70_R1.fastq	sample	1	25	NA	p2_N_STC_0.50_Hi_01_Pb_d4_c	exposed	0.5	0.5	skin tissue culture	punch biopsy	in vitro	4	[3,5)	1.1	highNeutron	neutron	train	Internal	1	TRUE	SKC_3_201	rd_phase_2	NA	FA1	2	MatTek Epiderm FT	human	NA	3	NA	concat_samples_1	TRUE	neutron	highNeutron	p2_N_STC_0.50_Hi_01_Pb_d4_c	55		1
N50H-042C.S71_R1.fastq	sample	1	26	NA	p2_N_STC_0.50_Hi_02_Pb_d4_c	exposed	0.5	0.5	skin tissue culture	punch biopsy	in vitro	4	[3,5)	1.1	highNeutron	neutron	train	Internal	1	TRUE	SKC_3_206	rd_phase_2	NA	FA1	2	MatTek Epiderm FT	human	NA	3	NA	concat_samples_1	TRUE	neutron	highNeutron	p2_N_STC_0.50_Hi_02_Pb_d4_c	56		1
N50H-043C.S72_R1.fastq	sample	1	27	NA	p2_N_STC_0.50_Hi_03_Pb_d4_c	exposed	0.5	0.5	skin tissue culture	punch biopsy	in vitro	4	[3,5)	1.1	highNeutron	neutron	train	Internal	1	TRUE	SKC_3_211	rd_phase_2	NA	FA1	2	MatTek Epiderm FT	human	NA	3	NA	concat_samples_1	TRUE	neutron	highNeutron	p2_N_STC_0.50_Hi_03_Pb_d4_c	57		1
N50H-071C.S19_R1.fastq	sample	1	67	NA	p2_N_STC_0.50_Hi_01_Pb_d7_c	exposed	0.5	0.5	skin tissue culture	punch biopsy	in vitro	7	[7,11)	1.1	highNeutron	neutron	train	Internal	1	TRUE	SKC_3_202	rd_phase_2	NA	FA1	2	MatTek Epiderm FT	human	NA	3	NA	concat_samples_2	TRUE	neutron	highNeutron	p2_N_STC_0.50_Hi_01_Pb_d7_c	58		1
N50H-072B.S78_R1.fastq	sample	1	28	NA	p2_N_STC_0.50_Hi_02_Pb_d7_b	exposed	0.5	0.5	skin tissue culture	punch biopsy	in vitro	7	[7,11)	1.1	highNeutron	neutron	train	Internal	1	TRUE	SKC_3_207	rd_phase_2	NA	FA1	2	MatTek Epiderm FT	human	NA	3	NA	concat_samples_1	TRUE	neutron	highNeutron	p2_N_STC_0.50_Hi_02_Pb_d7_b	59		1
N50H-073B.S20_R1.fastq	sample	1	68	NA	p2_N_STC_0.50_Hi_03_Pb_d7_b	exposed	0.5	0.5	skin tissue culture	punch biopsy	in vitro	7	[7,11)	1.1	highNeutron	neutron	train	Internal	1	TRUE	SKC_3_212	rd_phase_2	NA	FA1	2	MatTek Epiderm FT	human	NA	3	NA	concat_samples_2	TRUE	neutron	highNeutron	p2_N_STC_0.50_Hi_03_Pb_d7_b	60		1
N50H-111B.S32_R1.fastq	sample	1	69	NA	p2_N_STC_0.50_Hi_01_Pb_d11_b	exposed	0.5	0.5	skin tissue culture	punch biopsy	in vitro	11	[11,15)	1.1	highNeutron	neutron	train	Internal	1	TRUE	SKC_3_198	rd_phase_2	NA	FA1	2	MatTek Epiderm FT	human	NA	3	NA	concat_samples_2	TRUE	neutron	highNeutron	p2_N_STC_0.50_Hi_01_Pb_d11_b	61		1
N50H-112A.S33_R1.fastq	sample	1	70	NA	p2_N_STC_0.50_Hi_02_Pb_d11_a	exposed	0.5	0.5	skin tissue culture	punch biopsy	in vitro	11	[11,15)	1.1	highNeutron	neutron	train	Internal	1	TRUE	SKC_3_203	rd_phase_2	NA	FA1	2	MatTek Epiderm FT	human	NA	3	NA	concat_samples_2	TRUE	neutron	highNeutron	p2_N_STC_0.50_Hi_02_Pb_d11_a	62		1
N50H-113A.S34_R1.fastq	sample	1	71	NA	p2_N_STC_0.50_Hi_03_Pb_d11_a	exposed	0.5	0.5	skin tissue culture	punch biopsy	in vitro	11	[11,15)	1.1	highNeutron	neutron	train	Internal	1	TRUE	SKC_3_208	rd_phase_2	NA	FA1	2	MatTek Epiderm FT	human	NA	3	NA	concat_samples_2	TRUE	neutron	highNeutron	p2_N_STC_0.50_Hi_03_Pb_d11_a	63		1
N50H-141A.S44_R1.fastq	sample	1	72	NA	p2_N_STC_0.50_Hi_01_Pb_d14_a	exposed	0.5	0.5	skin tissue culture	punch biopsy	in vitro	14	[11,15)	1.1	highNeutron	neutron	train	Internal	1	TRUE	SKC_3_199	rd_phase_2	NA	FA1	2	MatTek Epiderm FT	human	NA	3	NA	concat_samples_2	TRUE	neutron	highNeutron	p2_N_STC_0.50_Hi_01_Pb_d14_a	64		1
N50H-142B.S45_R1.fastq	sample	1	73	NA	p2_N_STC_0.50_Hi_02_Pb_d14_b	exposed	0.5	0.5	skin tissue culture	punch biopsy	in vitro	14	[11,15)	1.1	highNeutron	neutron	train	Internal	1	TRUE	SKC_3_204	rd_phase_2	NA	FA1	2	MatTek Epiderm FT	human	NA	3	NA	concat_samples_2	TRUE	neutron	highNeutron	p2_N_STC_0.50_Hi_02_Pb_d14_b	65		1
N50H-143B.S46_R1.fastq	sample	1	74	NA	p2_N_STC_0.50_Hi_03_Pb_d14_b	exposed	0.5	0.5	skin tissue culture	punch biopsy	in vitro	14	[11,15)	1.1	highNeutron	neutron	train	Internal	1	TRUE	SKC_3_209	rd_phase_2	NA	FA1	2	MatTek Epiderm FT	human	NA	3	NA	concat_samples_2	TRUE	neutron	highNeutron	p2_N_STC_0.50_Hi_03_Pb_d14_b	66		1
N75H-011C.S58_R1.fastq	sample	1	29	NA	p2_N_STC_0.75_Hi_01_Pb_d1_c	exposed	0.75	0.75	skin tissue culture	punch biopsy	in vitro	1	[0.5,1.5)	1.1	highNeutron	neutron	train	Internal	1	TRUE	SKC_3_215	rd_phase_2	NA	FA1	2	MatTek Epiderm FT	human	NA	3	NA	concat_samples_1	TRUE	neutron	highNeutron	p2_N_STC_0.75_Hi_01_Pb_d1_c	67		1
N75H-012C.S59_R1.fastq	sample	1	30	NA	p2_N_STC_0.75_Hi_02_Pb_d1_c	exposed	0.75	0.75	skin tissue culture	punch biopsy	in vitro	1	[0.5,1.5)	1.1	highNeutron	neutron	train	Internal	1	TRUE	SKC_3_220	rd_phase_2	NA	FA1	2	MatTek Epiderm FT	human	NA	3	NA	concat_samples_1	TRUE	neutron	highNeutron	p2_N_STC_0.75_Hi_02_Pb_d1_c	68		1
N75H-013C.S60_R1.fastq	sample	1	31	NA	p2_N_STC_0.75_Hi_03_Pb_d1_c	exposed	0.75	0.75	skin tissue culture	punch biopsy	in vitro	1	[0.5,1.5)	1.1	highNeutron	neutron	train	Internal	1	TRUE	SKC_3_225	rd_phase_2	NA	FA1	2	MatTek Epiderm FT	human	NA	3	NA	concat_samples_1	TRUE	neutron	highNeutron	p2_N_STC_0.75_Hi_03_Pb_d1_c	69		1
N75H-041C.S73_R1.fastq	sample	1	32	NA	p2_N_STC_0.75_Hi_01_Pb_d4_c	exposed	0.75	0.75	skin tissue culture	punch biopsy	in vitro	4	[3,5)	1.1	highNeutron	neutron	train	Internal	1	TRUE	SKC_3_216	rd_phase_2	NA	FA1	2	MatTek Epiderm FT	human	NA	3	NA	concat_samples_1	TRUE	neutron	highNeutron	p2_N_STC_0.75_Hi_01_Pb_d4_c	70		1
N75H-042C.S74_R1.fastq	sample	1	33	NA	p2_N_STC_0.75_Hi_02_Pb_d4_c	exposed	0.75	0.75	skin tissue culture	punch biopsy	in vitro	4	[3,5)	1.1	highNeutron	neutron	train	Internal	1	TRUE	SKC_3_221	rd_phase_2	NA	FA1	2	MatTek Epiderm FT	human	NA	3	NA	concat_samples_1	TRUE	neutron	highNeutron	p2_N_STC_0.75_Hi_02_Pb_d4_c	71		1
N75H-071B.S21_R1.fastq	sample	1	75	NA	p2_N_STC_0.75_Hi_01_Pb_d7_b	exposed	0.75	0.75	skin tissue culture	punch biopsy	in vitro	7	[7,11)	1.1	highNeutron	neutron	train	Internal	1	TRUE	SKC_3_217	rd_phase_2	NA	FA1	2	MatTek Epiderm FT	human	NA	3	NA	concat_samples_2	TRUE	neutron	highNeutron	p2_N_STC_0.75_Hi_01_Pb_d7_b	72		1
N75H-072B.S22_R1.fastq	sample	1	76	NA	p2_N_STC_0.75_Hi_02_Pb_d7_b	exposed	0.75	0.75	skin tissue culture	punch biopsy	in vitro	7	[7,11)	1.1	highNeutron	neutron	train	Internal	1	TRUE	SKC_3_222	rd_phase_2	NA	FA1	2	MatTek Epiderm FT	human	NA	3	NA	concat_samples_2	TRUE	neutron	highNeutron	p2_N_STC_0.75_Hi_02_Pb_d7_b	73		1
N75H-073B.S23_R1.fastq	sample	1	77	NA	p2_N_STC_0.75_Hi_03_Pb_d7_b	exposed	0.75	0.75	skin tissue culture	punch biopsy	in vitro	7	[7,11)	1.1	highNeutron	neutron	train	Internal	1	TRUE	SKC_3_227	rd_phase_2	NA	FA1	2	MatTek Epiderm FT	human	NA	3	NA	concat_samples_2	TRUE	neutron	highNeutron	p2_N_STC_0.75_Hi_03_Pb_d7_b	74		1
N75H-111B.S81_R1.fastq	sample	1	34	NA	p2_N_STC_0.75_Hi_01_Pb_d11_b	exposed	0.75	0.75	skin tissue culture	punch biopsy	in vitro	11	[11,15)	1.1	highNeutron	neutron	train	Internal	1	TRUE	SKC_3_213	rd_phase_2	NA	FA1	2	MatTek Epiderm FT	human	NA	3	NA	concat_samples_1	TRUE	neutron	highNeutron	p2_N_STC_0.75_Hi_01_Pb_d11_b	75		1
N75H-112A.S35_R1.fastq	sample	1	78	NA	p2_N_STC_0.75_Hi_02_Pb_d11_a	exposed	0.75	0.75	skin tissue culture	punch biopsy	in vitro	11	[11,15)	1.1	highNeutron	neutron	train	Internal	1	TRUE	SKC_3_218	rd_phase_2	NA	FA1	2	MatTek Epiderm FT	human	NA	3	NA	concat_samples_2	TRUE	neutron	highNeutron	p2_N_STC_0.75_Hi_02_Pb_d11_a	76		1
N75H-113A.S36_R1.fastq	sample	1	79	NA	p2_N_STC_0.75_Hi_03_Pb_d11_a	exposed	0.75	0.75	skin tissue culture	punch biopsy	in vitro	11	[11,15)	1.1	highNeutron	neutron	train	Internal	1	TRUE	SKC_3_223	rd_phase_2	NA	FA1	2	MatTek Epiderm FT	human	NA	3	NA	concat_samples_2	TRUE	neutron	highNeutron	p2_N_STC_0.75_Hi_03_Pb_d11_a	77		1
N75H-141B.S47_R1.fastq	sample	1	80	NA	p2_N_STC_0.75_Hi_01_Pb_d14_b	exposed	0.75	0.75	skin tissue culture	punch biopsy	in vitro	14	[11,15)	1.1	highNeutron	neutron	train	Internal	1	TRUE	SKC_3_214	rd_phase_2	NA	FA1	2	MatTek Epiderm FT	human	NA	3	NA	concat_samples_2	TRUE	neutron	highNeutron	p2_N_STC_0.75_Hi_01_Pb_d14_b	78		1
N75H-142C.S48_R1.fastq	sample	1	81	NA	p2_N_STC_0.75_Hi_02_Pb_d14_c	exposed	0.75	0.75	skin tissue culture	punch biopsy	in vitro	14	[11,15)	1.1	highNeutron	neutron	train	Internal	1	TRUE	SKC_3_219	rd_phase_2	NA	FA1	2	MatTek Epiderm FT	human	NA	3	NA	concat_samples_2	TRUE	neutron	highNeutron	p2_N_STC_0.75_Hi_02_Pb_d14_c	79		1
N75H-143A.S49_R1.fastq	sample	1	82	NA	p2_N_STC_0.75_Hi_03_Pb_d14_a	exposed	0.75	0.75	skin tissue culture	punch biopsy	in vitro	14	[11,15)	1.1	highNeutron	neutron	train	Internal	1	TRUE	SKC_3_224	rd_phase_2	NA	FA1	2	MatTek Epiderm FT	human	NA	3	NA	concat_samples_2	TRUE	neutron	highNeutron	p2_N_STC_0.75_Hi_03_Pb_d14_a	80		1
